# Metagenomic and transcriptomic signatures of periodontitis in companion dogs

**DOI:** 10.64898/2026.03.31.715430

**Authors:** Alex Grier, Jennifer K. Grenier, Michael J. Byron, Nadine Fiani, Nicole Traver, Alex M. Valm, Santiago Peralta

## Abstract

**Background:** Periodontitis (Perio) is a progressive oral disease characterized by inflammation and degradation of the periodontal apparatus and is associated with local and systemic morbidity including loss of teeth, cardiovascular disease, and diabetes mellitus, among others. Perio is highly prevalent in domestic canines and exhibits certain parallels in pathogenesis and pathophysiology to Perio in humans, although standard treatments are less effective. In both species, a complex interplay between oral microbiota and host immune response is implicated in the etiology of Perio but is not fully understood.

**Results:** Using shotgun metagenomics and RNA-seq on oral samples from companion dogs, we identify features of the oral microbiome and host transcriptional profile that are associated with Perio and its progression. We observe differences in microbiota composition between Perio and non-Perio animals that are largely consistent with what has been described in humans but also identify several species that are distinctly associated with canine Perio. We observe an abrupt shift in host gene expression related to immune response and tissue structure that is associated with disease severity, specifically the progression from mild periodontal disease (PD) to more severe Perio and the initiation of clinical attachment loss. The gingival plaque microbiota exhibits a parallel dynamic, with distinct compositional profiles in mild, moderate, and severe PD. We then examine several of the known mechanistic components of the keystone pathogen hypothesis of PD, identifying specific commonalities between canine and human pathologies, including the involvement of *Porphyromonas* species and related virulence factors. Additionally, we show infiltration of gingival tissue by *Porphyromonas* and *Tannerella* spp. via fluorescence microscopy. Finally, we assess correlations between host gene expression and microbial metabolic pathways which suggest additional potential virulence factors.

**Conclusions:** This work elucidates the metagenomic and transcriptomic signatures of Perio in companion dogs with the goals of informing veterinary medicine, evaluating the potential of canines as a model organism for the study of Perio, and clarifying the relationship between Perio development and progression, the oral microbiota, and the localized host response. Our findings provide insight into the etiopathogenesis of canine Perio and its relationship to human Perio and suggest novel targets of potential translational interest.
