## Supplementary Table 1 for "Metagenomic and transcriptomic signatures of periodontitis in companion dogs"

feature	metadata	value	name	coef	null_hypothesis	stderr	pval_individual	qval_individual	pval_joint	qval_joint	error	model	N	N_not_zero
COBALSYN-PWY: superpathway of adenosylcobalamin salvage from cobinamide I	Peridontitis	Peridontitis	PeridontitisPeridontitis	2.0034479912827	0	0.505596958957662	7.41566899246438e-05	0.00374079302508759	0.000148307880634627	0.00375713297607722	NA	prevalence	93	66
COLANSYN-PWY: colanic acid building blocks biosynthesis	Peridontitis	Peridontitis	PeridontitisPeridontitis	2.28709325738748	0	0.557988159171855	4.15261074864335e-05	0.00374079302508759	8.3050490555264e-05	0.00375713297607722	NA	prevalence	93	72
PWY-5941: glycogen degradation II	Peridontitis	Peridontitis	PeridontitisPeridontitis	2.28709325738748	0	0.557988159171856	4.15261074864311e-05	0.00374079302508759	8.30504905552592e-05	0.00375713297607722	NA	prevalence	93	72
PWY-6317: D-galactose degradation I (Leloir pathway)	Peridontitis	Peridontitis	PeridontitisPeridontitis	2.11533904063937	0	0.524881891563982	5.57474672767205e-05	0.00374079302508759	0.000111491826773333	0.00375713297607722	NA	prevalence	93	69
PWY-6588: pyruvate fermentation to acetone	Peridontitis	Peridontitis	PeridontitisPeridontitis	1.98203176581419	0	0.495059510582088	6.23796793393033e-05	0.00374079302508759	0.000124755467454212	0.00375713297607722	NA	prevalence	93	61
PWY-6897: thiamine diphosphate salvage II	Peridontitis	Peridontitis	PeridontitisPeridontitis	2.0034479912827	0	0.505596958957662	7.41566899246397e-05	0.00374079302508759	0.000148307880634619	0.00375713297607722	NA	prevalence	93	66
PWY-7111: pyruvate fermentation to isobutanol (engineered)	Peridontitis	Peridontitis	PeridontitisPeridontitis	2.26058913343392	0	0.53991152526569	2.82712919798309e-05	0.00374079302508759	5.65417846937116e-05	0.00375713297607722	NA	prevalence	93	70
PWY-7323: superpathway of GDP-mannose-derived O-antigen building blocks biosynthesis	Peridontitis	Peridontitis	PeridontitisPeridontitis	2.18262186449516	0	0.507509452014161	1.7029582256995e-05	0.00374079302508759	3.40588745073182e-05	0.00375713297607722	NA	prevalence	93	63
PWY-7357: thiamine phosphate formation from pyrithiamine and oxythiamine (yeast)	Peridontitis	Peridontitis	PeridontitisPeridontitis	2.0034479912827	0	0.505596958957662	7.41566899246397e-05	0.00374079302508759	0.000148307880634619	0.00375713297607722	NA	prevalence	93	66
SALVADEHYPOX-PWY: adenosine nucleotides degradation II	Peridontitis	Peridontitis	PeridontitisPeridontitis	1.93168846494865	0	0.494804822752833	9.46391535593259e-05	0.0042966175715934	0.000189269350549266	0.00431534119252325	NA	prevalence	93	63
PWY-7282: 4-amino-2-methyl-5-diphosphomethylpyrimidine biosynthesis II	Peridontitis	Peridontitis	PeridontitisPeridontitis	1.98424095791393	0	0.512831927295489	0.000109200324422995	0.00450699520800363	0.000218388724135137	0.00452660264571011	NA	prevalence	93	68
PPGPPMET-PWY: ppGpp metabolism	Peridontitis	Peridontitis	PeridontitisPeridontitis	1.89259372039114	0	0.497444771036245	0.000142015826319608	0.0053729320957585	0.000284011484144291	0.00539621819874152	NA	prevalence	93	65
HEMESYN2-PWY: heme b biosynthesis II (oxygen-independent)	Peridontitis	Peridontitis	PeridontitisPeridontitis	-1.46335790595886	-0.111190817498979	0.351001434350583	0.000273834429573183	0.00592975617121412	0.000547593873851547	0.0062528147266036	NA	abundance	93	73
PWY-7282: 4-amino-2-methyl-5-diphosphomethylpyrimidine biosynthesis II	Peridontitis	Peridontitis	PeridontitisPeridontitis	0.587870272912447	-0.111190817498979	0.174882629490688	0.00022997639871114	0.00592975617121412	0.000218388724135137	0.00452660264571011	NA	abundance	93	68
THISYNARA-PWY: superpathway of thiamine diphosphate biosynthesis III (eukaryotes)	Peridontitis	Peridontitis	PeridontitisPeridontitis	0.986057180311941	-0.111190817498979	0.277707460913321	0.000274283875761006	0.00592975617121412	0.000548492519877509	0.0062528147266036	NA	abundance	93	53
P164-PWY: purine nucleobases degradation I (anaerobic)	Peridontitis	Peridontitis	PeridontitisPeridontitis	1.98691601828949	0	0.53871965957064	0.000225829350754416	0.00592975617121412	0.000451607702613169	0.0062528147266036	NA	prevalence	93	72
PWY-6353: purine nucleotides degradation II (aerobic)	Peridontitis	Peridontitis	PeridontitisPeridontitis	1.8345030554307	0	0.489012243567474	0.000175817580203551	0.00592975617121412	0.000351604248585594	0.00616659759057812	NA	prevalence	93	62
PWY-6527: stachyose degradation	Peridontitis	Peridontitis	PeridontitisPeridontitis	1.78918903122815	0	0.490579467187463	0.000265223758694602	0.00592975617121412	0.000530377173747028	0.0062528147266036	NA	prevalence	93	64
PWY-7371: 1,4-dihydroxy-6-naphthoate biosynthesis II	Peridontitis	Peridontitis	PeridontitisPeridontitis	1.79328806370115	0	0.487453122971932	0.000234248171098027	0.00592975617121412	0.000468441469990391	0.0062528147266036	NA	prevalence	93	56
PWY-8131: 5'-deoxyadenosine degradation II	Peridontitis	Peridontitis	PeridontitisPeridontitis	1.80506920129622	0	0.493586083878517	0.000255134197637525	0.00592975617121412	0.000510203301816246	0.0062528147266036	NA	prevalence	93	53
THRESYN-PWY: superpathway of L-threonine biosynthesis	Peridontitis	Peridontitis	PeridontitisPeridontitis	1.98691601828949	0	0.53871965957064	0.000225829350754415	0.00592975617121412	0.000451607702613168	0.0062528147266036	NA	prevalence	93	72
PWY-6606: guanosine nucleotides degradation II	Peridontitis	Peridontitis	PeridontitisPeridontitis	1.74257000929511	0	0.484040679854578	0.000318157614002913	0.00656561621624194	0.000636214003738479	0.00690746632630349	NA	prevalence	93	61
PENTOSE-P-PWY: pentose phosphate pathway	Peridontitis	Peridontitis	PeridontitisPeridontitis	2.06283478334249	0	0.586964176632843	0.000440726303546448	0.00833707257542129	0.000881258367418259	0.00873595251179942	NA	prevalence	93	76
PWY-5989: stearate biosynthesis II (bacteria and plants)	Peridontitis	Peridontitis	PeridontitisPeridontitis	2.06283478334247	0	0.586964176632844	0.0004407263035465	0.00833707257542129	0.000881258367418362	0.00873595251179942	NA	prevalence	93	76
PWY-6823: molybdopterin biosynthesis	Peridontitis	Peridontitis	PeridontitisPeridontitis	1.72717916841042	0	0.501691710348232	0.000575916104594346	0.0104586364594333	0.00115150052982916	0.010939255033377	NA	prevalence	93	68
PWY-5941: glycogen degradation II	Peridontitis	Peridontitis	PeridontitisPeridontitis	0.626423410067957	-0.111190817498979	0.203922221260077	0.000674276889542913	0.0109329181375887	8.30504905552592e-05	0.00375713297607722	NA	abundance	93	72
PWY-7374: 1,4-dihydroxy-6-naphthoate biosynthesis I	Peridontitis	Peridontitis	PeridontitisPeridontitis	1.64099075586774	0	0.482266594739971	0.000667325067997626	0.0109329181375887	0.00133420481324887	0.0116999499007979	NA	prevalence	93	54
PWY66-409: superpathway of purine nucleotide salvage	Peridontitis	Peridontitis	PeridontitisPeridontitis	1.64099075586774	0	0.482266594739971	0.000667325067997629	0.0109329181375887	0.00133420481324888	0.0116999499007979	NA	prevalence	93	54
BRANCHED-CHAIN-AA-SYN-PWY: superpathway of branched chain amino acid biosynthesis	Peridontitis	Peridontitis	PeridontitisPeridontitis	1.87430777176941	0	0.56149934109852	0.000843713260829172	0.0132084765660843	0.00168671466959185	0.0142433683209978	NA	prevalence	93	75
ARGSYN-PWY: L-arginine biosynthesis I (via L-ornithine)	Peridontitis	Peridontitis	PeridontitisPeridontitis	1.70450947358608	0	0.524881891563981	0.00116458330453252	0.0151063091502219	0.00232781035479185	0.0165856487778919	NA	prevalence	93	72
BIOTIN-BIOSYNTHESIS-PWY: biotin biosynthesis I	Peridontitis	Peridontitis	PeridontitisPeridontitis	1.92033534962198	0	0.590500252756386	0.00114576545370435	0.0151063091502219	0.0022902181289338	0.0165856487778919	NA	prevalence	93	77
PWY-5130: 2-oxobutanoate degradation I	Peridontitis	Peridontitis	PeridontitisPeridontitis	1.592443269041	0	0.488107482339992	0.00110440073582799	0.0151063091502219	0.00220758177067068	0.0165856487778919	NA	prevalence	93	50
PWY-7238: sucrose biosynthesis II	Peridontitis	Peridontitis	PeridontitisPeridontitis	1.92033534962196	0	0.590500252756386	0.00114576545370443	0.0151063091502219	0.00229021812893395	0.0165856487778919	NA	prevalence	93	77
PWY-841: superpathway of purine nucleotides de novo biosynthesis I	Peridontitis	Peridontitis	PeridontitisPeridontitis	1.92033534962197	0	0.590500252756386	0.00114576545370439	0.0151063091502219	0.00229021812893388	0.0165856487778919	NA	prevalence	93	77
THISYNARA-PWY: superpathway of thiamine diphosphate biosynthesis III (eukaryotes)	Peridontitis	Peridontitis	PeridontitisPeridontitis	1.56828683159721	0	0.480143069062305	0.00108966333314631	0.0151063091502219	0.000548492519877509	0.0062528147266036	NA	prevalence	93	53
PWY-3001: superpathway of L-isoleucine biosynthesis I	Peridontitis	Peridontitis	PeridontitisPeridontitis	1.5528912512366	0	0.482000243354833	0.00127403826773488	0.0160670381542121	0.00254645336196211	0.0175936777735564	NA	prevalence	93	64
P42-PWY: incomplete reductive TCA cycle	Peridontitis	Peridontitis	PeridontitisPeridontitis	1.52476189356259	0	0.486726781044528	0.00173214977545272	0.0196598999513884	0.00346129920806084	0.0213290870118343	NA	prevalence	93	49
PWY-6969: TCA cycle V (2-oxoglutarate synthase)	Peridontitis	Peridontitis	PeridontitisPeridontitis	1.4864483178993	0	0.473726587447823	0.00170234426676231	0.0196598999513884	0.00340179055752203	0.0213290870118343	NA	prevalence	93	55
PWY0-1296: purine ribonucleosides degradation	Peridontitis	Peridontitis	PeridontitisPeridontitis	1.49121691534918	0	0.472753015526162	0.00160869523729165	0.0196598999513884	0.00321480257421681	0.0213290870118343	NA	prevalence	93	58
PWY0-1477: ethanolamine utilization	Peridontitis	Peridontitis	PeridontitisPeridontitis	1.4864483178993	0	0.473726587447823	0.00170234426676234	0.0196598999513884	0.00340179055752209	0.0213290870118343	NA	prevalence	93	55
PWY-6317: D-galactose degradation I (Leloir pathway)	Peridontitis	Peridontitis	PeridontitisPeridontitis	0.571847419500802	-0.111190817498979	0.209574956461225	0.00210188374866926	0.0227203624260916	0.000111491826773333	0.00375713297607722	NA	abundance	93	69
ILEUSYN-PWY: L-isoleucine biosynthesis I (from threonine)	Peridontitis	Peridontitis	PeridontitisPeridontitis	2.12020761013239	0	0.68858021081632	0.00207626690122504	0.0227203624260916	0.00414822291820496	0.0248893375092297	NA	prevalence	93	81
GLYCOGENSYNTH-PWY: glycogen biosynthesis I (from ADP-D-Glucose)	Peridontitis	Peridontitis	PeridontitisPeridontitis	1.73180833804888	0	0.565194753202467	0.00218332252209078	0.0230518238378887	0.00436187814694609	0.0255002107052233	NA	prevalence	93	76
ANAGLYCOLYSIS-PWY: glycolysis III (from glucose)	Peridontitis	Peridontitis	PeridontitisPeridontitis	1.56539710311248	0	0.527395620822775	0.00299583686638055	0.0261559603333995	0.00598269869423114	0.028417818797598	NA	prevalence	93	73
GLUTORN-PWY: L-ornithine biosynthesis I	Peridontitis	Peridontitis	PeridontitisPeridontitis	1.56539710311248	0	0.527395620822775	0.00299583686638053	0.0261559603333995	0.0059826986942311	0.028417818797598	NA	prevalence	93	73
OANTIGEN-PWY: O-antigen building blocks biosynthesis (E. coli)	Peridontitis	Peridontitis	PeridontitisPeridontitis	1.56539710311248	0	0.527395620822775	0.00299583686638054	0.0261559603333995	0.00598269869423111	0.028417818797598	NA	prevalence	93	73
PWY-5154: L-arginine biosynthesis III (via N-acetyl-L-citrulline)	Peridontitis	Peridontitis	PeridontitisPeridontitis	1.47980822029643	0	0.493463172249243	0.00271025591040345	0.0261559603333995	0.00541316633370701	0.028417818797598	NA	prevalence	93	68
PWY-6467: Kdo transfer to lipid IVA III (Chlamydia)	Peridontitis	Peridontitis	PeridontitisPeridontitis	1.56539710311247	0	0.527395620822774	0.00299583686638056	0.0261559603333995	0.00598269869423115	0.028417818797598	NA	prevalence	93	73
PWY-6519: 8-amino-7-oxononanoate biosynthesis I	Peridontitis	Peridontitis	PeridontitisPeridontitis	1.77280663923843	0	0.595517857004555	0.0029116376893597	0.0261559603333995	0.0058147977446853	0.028417818797598	NA	prevalence	93	78
PWY-6608: guanosine nucleotides degradation III	Peridontitis	Peridontitis	PeridontitisPeridontitis	1.77280663923843	0	0.595517857004555	0.00291163768935967	0.0261559603333995	0.00581479774468525	0.028417818797598	NA	prevalence	93	78
PWY-6895: superpathway of thiamine diphosphate biosynthesis II	Peridontitis	Peridontitis	PeridontitisPeridontitis	1.42836482361251	0	0.476657907224712	0.0027298662764265	0.0261559603333995	0.00545228038296584	0.028417818797598	NA	prevalence	93	51
PWY-7383: anaerobic energy metabolism (invertebrates, cytosol)	Peridontitis	Peridontitis	PeridontitisPeridontitis	1.47980822029643	0	0.493463172249243	0.00271025591040345	0.0261559603333995	0.00541316633370701	0.028417818797598	NA	prevalence	93	68
COMPLETE-ARO-PWY: superpathway of aromatic amino acid biosynthesis	Peridontitis	Peridontitis	PeridontitisPeridontitis	1.84214982716282	0	0.636867551649774	0.00382169249826438	0.0304394455124917	0.00762877966297748	0.0328181464746956	NA	prevalence	93	80
PWY-5030: L-histidine degradation III	Peridontitis	Peridontitis	PeridontitisPeridontitis	1.84214982716282	0	0.636867551649773	0.00382169249826438	0.0304394455124917	0.00762877966297746	0.0328181464746956	NA	prevalence	93	80
PWY-6125: superpathway of guanosine nucleotides de novo biosynthesis II	Peridontitis	Peridontitis	PeridontitisPeridontitis	1.84214982716282	0	0.636867551649774	0.00382169249826437	0.0304394455124917	0.00762877966297746	0.0328181464746956	NA	prevalence	93	80
PWY-7208: superpathway of pyrimidine nucleobases salvage	Peridontitis	Peridontitis	PeridontitisPeridontitis	1.84214982716282	0	0.636867551649774	0.00382169249826436	0.0304394455124917	0.00762877966297742	0.0328181464746956	NA	prevalence	93	80
PWY66-429: fatty acid biosynthesis initiation (mitochondria)	Peridontitis	Peridontitis	PeridontitisPeridontitis	1.84214982716282	0	0.636867551649774	0.00382169249826436	0.0304394455124917	0.00762877966297742	0.0328181464746956	NA	prevalence	93	80
ARGININE-SYN4-PWY: L-ornithine biosynthesis II	Peridontitis	Peridontitis	PeridontitisPeridontitis	1.56814776218655	0	0.546180551539056	0.00409025298939243	0.0309495809530694	0.00816377580926763	0.0332382300805896	NA	prevalence	93	75
HSERMETANA-PWY: L-methionine biosynthesis III	Peridontitis	Peridontitis	PeridontitisPeridontitis	1.56814776218657	0	0.546180551539056	0.00409025298939213	0.0309495809530694	0.00816377580926704	0.0332382300805896	NA	prevalence	93	75
PWY0-845: superpathway of pyridoxal 5'-phosphate biosynthesis and salvage	Peridontitis	Peridontitis	PeridontitisPeridontitis	1.56814776218657	0	0.546180551539056	0.00409025298939214	0.0309495809530694	0.00816377580926705	0.0332382300805896	NA	prevalence	93	75
PWY-5103: L-isoleucine biosynthesis III	Peridontitis	Peridontitis	PeridontitisPeridontitis	1.95612916470262	0	0.696555075576398	0.0049805240260103	0.0358913953620427	0.00993624243244693	0.0383976826203037	NA	prevalence	93	82
PWY-8187: L-arginine degradation XIII (reductive Stickland reaction)	Peridontitis	Peridontitis	PeridontitisPeridontitis	1.95612916470262	0	0.696555075576398	0.00498052402601033	0.0358913953620427	0.009936242432447	0.0383976826203037	NA	prevalence	93	82
PYRIDOXSYN-PWY: pyridoxal 5'-phosphate biosynthesis I	Peridontitis	Peridontitis	PeridontitisPeridontitis	1.95612916470263	0	0.6965550755764	0.00498052402601023	0.0358913953620427	0.00993624243244681	0.0383976826203037	NA	prevalence	93	82
ASPASN-PWY: superpathway of L-aspartate and L-asparagine biosynthesis	Peridontitis	Peridontitis	PeridontitisPeridontitis	1.58427962766544	0	0.570434968867162	0.00548094310404938	0.0388804401443503	0.0109318454707889	0.041541012788998	NA	prevalence	93	77
PWY-2941: L-lysine biosynthesis II	Peridontitis	Peridontitis	PeridontitisPeridontitis	1.37877840579637	0	0.497669050939473	0.00559750315172069	0.0390964066289415	0.0111636742619079	0.0417265201920491	NA	prevalence	93	43
PWY-7761: NAD salvage pathway II (PNC IV cycle)	Peridontitis	Peridontitis	PeridontitisPeridontitis	1.32853267638547	0	0.483649803580381	0.00601633592919773	0.0413850986644813	0.0119964755603825	0.0441160714156002	NA	prevalence	93	46
HEME-BIOSYNTHESIS-II: heme b biosynthesis I (aerobic)	Peridontitis	Peridontitis	PeridontitisPeridontitis	-0.976275930543318	-0.111190817498979	0.304447948000855	0.00623899035159092	0.0422761435764519	0.0124390557025746	0.0450175349236033	NA	abundance	93	73
RIBOSYN2-PWY: flavin biosynthesis I (bacteria and plants)	Peridontitis	Peridontitis	PeridontitisPeridontitis	2.15060793374868	0	0.792164448506517	0.00663057242064256	0.0436272446227786	0.0132171803506597	0.0461847395316802	NA	prevalence	93	84
VALSYN-PWY: L-valine biosynthesis	Peridontitis	Peridontitis	PeridontitisPeridontitis	2.1506079337487	0	0.79216444850651	0.00663057242064172	0.0436272446227786	0.0132171803506581	0.0461847395316802	NA	prevalence	93	84
FASYN-ELONG-PWY: fatty acid elongation -- saturated	Peridontitis	Peridontitis	PeridontitisPeridontitis	1.6182642012695	0	0.602333609983824	0.00721708815163568	0.0436874402779013	0.0143820899418829	0.0461847395316802	NA	prevalence	93	79
PWY-6147: 6-hydroxymethyl-dihydropterin diphosphate biosynthesis I	Peridontitis	Peridontitis	PeridontitisPeridontitis	1.6182642012695	0	0.602333609983824	0.00721708815163565	0.0436874402779013	0.0143820899418828	0.0461847395316802	NA	prevalence	93	79
PWY-6282: palmitoleate biosynthesis I (from (5Z)-dodec-5-enoate)	Peridontitis	Peridontitis	PeridontitisPeridontitis	1.6182642012695	0	0.602333609983824	0.00721708815163568	0.0436874402779013	0.0143820899418829	0.0461847395316802	NA	prevalence	93	79
PWY-7197: pyrimidine deoxyribonucleotide phosphorylation	Peridontitis	Peridontitis	PeridontitisPeridontitis	1.61826420126951	0	0.602333609983824	0.00721708815163538	0.0436874402779013	0.0143820899418823	0.0461847395316802	NA	prevalence	93	79
PWY-7664: oleate biosynthesis IV (anaerobic)	Peridontitis	Peridontitis	PeridontitisPeridontitis	1.6182642012695	0	0.602333609983824	0.00721708815163568	0.0436874402779013	0.0143820899418829	0.0461847395316802	NA	prevalence	93	79
PWY0-862: (5Z)-dodecenoate biosynthesis I	Peridontitis	Peridontitis	PeridontitisPeridontitis	1.6182642012695	0	0.602333609983824	0.00721708815163568	0.0436874402779013	0.0143820899418829	0.0461847395316802	NA	prevalence	93	79
PWY-724: superpathway of L-lysine, L-threonine and L-methionine biosynthesis II	Peridontitis	Peridontitis	PeridontitisPeridontitis	1.27921813609217	0	0.480664801173648	0.00778275924195925	0.0464917459980198	0.0155049471425002	0.049098999284584	NA	prevalence	93	66
PWY-6895: superpathway of thiamine diphosphate biosynthesis II	Peridontitis	Peridontitis	PeridontitisPeridontitis	0.671061784288676	-0.111190817498979	0.283547748367859	0.00872699759843809	0.0500063526057057	0.00545228038296584	0.028417818797598	NA	abundance	93	51
PWY-6897: thiamine diphosphate salvage II	Peridontitis	Peridontitis	PeridontitisPeridontitis	0.45204267713824	-0.111190817498979	0.205781099214667	0.00915778187761751	0.0500063526057057	0.000148307880634619	0.00375713297607722	NA	abundance	93	66
UDPNAGSYN-PWY: UDP-N-acetyl-D-glucosamine biosynthesis I	Peridontitis	Peridontitis	PeridontitisPeridontitis	-0.704352100618474	-0.111190817498979	0.218430304644819	0.00923731891609747	0.0500063526057057	0.0183893097714373	0.0537883479233821	NA	abundance	93	75
PWY-5097: L-lysine biosynthesis VI	Peridontitis	Peridontitis	PeridontitisPeridontitis	1.67807138173305	0	0.645481637947797	0.0093299912632004	0.0500063526057057	0.0185729337894294	0.0537883479233821	NA	prevalence	93	81
PWY-5659: GDP-mannose biosynthesis	Peridontitis	Peridontitis	PeridontitisPeridontitis	1.67807138173305	0	0.645481637947797	0.00932999126320044	0.0500063526057057	0.0185729337894295	0.0537883479233821	NA	prevalence	93	81
PWY-6126: superpathway of adenosine nucleotides de novo biosynthesis II	Peridontitis	Peridontitis	PeridontitisPeridontitis	1.67807138173304	0	0.645481637947798	0.00932999126320091	0.0500063526057057	0.0185729337894304	0.0537883479233821	NA	prevalence	93	81
PWY-6803: phosphatidylcholine acyl editing	Peridontitis	Peridontitis	PeridontitisPeridontitis	1.20960511115511	0	0.465496158871699	0.00936242284468058	0.0500063526057057	0.0186371907278386	0.0537883479233821	NA	prevalence	93	60
PWY-702: L-methionine biosynthesis II	Peridontitis	Peridontitis	PeridontitisPeridontitis	1.26485046882312	0	0.482936112688577	0.00881661149393468	0.0500063526057057	0.0175554903496344	0.0537883479233821	NA	prevalence	93	45
PWY-7229: superpathway of adenosine nucleotides de novo biosynthesis I	Peridontitis	Peridontitis	PeridontitisPeridontitis	1.67807138173304	0	0.645481637947798	0.00932999126320091	0.0500063526057057	0.0185729337894304	0.0537883479233821	NA	prevalence	93	81
PWY-5188: tetrapyrrole biosynthesis I (from glutamate)	Peridontitis	Peridontitis	PeridontitisPeridontitis	-0.516359469976957	-0.111190817498979	0.148730846598916	0.0102224936678572	0.0537377708456446	0.020340487958925	0.0576221836006304	NA	abundance	93	82
FOLSYN-PWY: superpathway of tetrahydrofolate biosynthesis and salvage	Peridontitis	Peridontitis	PeridontitisPeridontitis	1.32483696906538	0	0.517171053500259	0.0104161317938694	0.0537377708456446	0.0207237677861916	0.0576221836006304	NA	prevalence	93	38
PWY-6612: superpathway of tetrahydrofolate biosynthesis	Peridontitis	Peridontitis	PeridontitisPeridontitis	1.32483696906538	0	0.517171053500259	0.0104161317938694	0.0537377708456446	0.0207237677861916	0.0576221836006304	NA	prevalence	93	38
GLYCOGENSYNTH-PWY: glycogen biosynthesis I (from ADP-D-Glucose)	Peridontitis	Peridontitis	PeridontitisPeridontitis	0.262400051408963	-0.111190817498979	0.137045410909817	0.0106828255332527	0.053888919912186	0.00436187814694609	0.0255002107052233	NA	abundance	93	76
PWY-7357: thiamine phosphate formation from pyrithiamine and oxythiamine (yeast)	Peridontitis	Peridontitis	PeridontitisPeridontitis	0.494873070638156	-0.111190817498979	0.226902849892908	0.0105801737202076	0.053888919912186	0.000148307880634619	0.00375713297607722	NA	abundance	93	66
PWY-7199: pyrimidine deoxyribonucleosides salvage	Peridontitis	Peridontitis	PeridontitisPeridontitis	1.7791400332619	0	0.707240892695411	0.0118827652678143	0.0586388633868227	0.0236243304252186	0.0641231825827362	NA	prevalence	93	83
SER-GLYSYN-PWY: superpathway of L-serine and glycine biosynthesis I	Peridontitis	Peridontitis	PeridontitisPeridontitis	1.7791400332619	0	0.707240892695411	0.0118827652678143	0.0586388633868227	0.0236243304252186	0.0641231825827362	NA	prevalence	93	83
PWY-1042: glycolysis IV	Peridontitis	Peridontitis	PeridontitisPeridontitis	0.336078627406668	-0.111190817498979	0.170628974454426	0.0126596685228511	0.0611435054188764	0.0251590698385936	0.0667007898046436	NA	abundance	93	83
PWY-6628: superpathway of L-phenylalanine biosynthesis	Peridontitis	Peridontitis	PeridontitisPeridontitis	1.18728508995658	0	0.475605988694937	0.0125474202844009	0.0611435054188764	0.0249374028130083	0.0667007898046436	NA	prevalence	93	65
ANAEROFRUCAT-PWY: homolactic fermentation	Peridontitis	Peridontitis	PeridontitisPeridontitis	1.15273610934879	0	0.467431107479407	0.0136589722724377	0.0645955563717368	0.0271313770213363	0.0702949313734621	NA	prevalence	93	62
PWY-5981: CDP-diacylglycerol biosynthesis III	Peridontitis	Peridontitis	PeridontitisPeridontitis	1.16445423095695	0	0.472092129469337	0.013640926394958	0.0645955563717368	0.0270957779170033	0.0702949313734621	NA	prevalence	93	47
PWY0-1297: superpathway of purine deoxyribonucleosides degradation	Peridontitis	Peridontitis	PeridontitisPeridontitis	1.26298214874954	0	0.517228250396735	0.0146131285399122	0.0683954675991765	0.0290127135541003	0.0743247043857851	NA	prevalence	93	37
PWY-7663: gondoate biosynthesis (anaerobic)	Peridontitis	Peridontitis	PeridontitisPeridontitis	1.95593627762662	0	0.80515601672277	0.015129524044858	0.070089835881281	0.0300301455918921	0.0760763688327933	NA	prevalence	93	85
PWY-7197: pyrimidine deoxyribonucleotide phosphorylation	Peridontitis	Peridontitis	PeridontitisPeridontitis	-0.565583783742125	-0.111190817498979	0.182244705116042	0.0169790076169263	0.0772605885812691	0.0143820899418823	0.0461847395316802	NA	abundance	93	79
ARGSYNBSUB-PWY: L-arginine biosynthesis II (acetyl cycle)	Peridontitis	Peridontitis	PeridontitisPeridontitis	1.27536895900846	0	0.536899138121349	0.0175282833124906	0.0772605885812691	0.0347493259090982	0.0851918957771439	NA	prevalence	93	75
CALVIN-PWY: Calvin-Benson-Bassham cycle	Peridontitis	Peridontitis	PeridontitisPeridontitis	1.45418575583977	0	0.611434415370563	0.0173917984750088	0.0772605885812691	0.0344811222958224	0.0851918957771439	NA	prevalence	93	80
PWY-5100: pyruvate fermentation to acetate and lactate II	Peridontitis	Peridontitis	PeridontitisPeridontitis	1.45418575583977	0	0.611434415370563	0.0173917984750087	0.0772605885812691	0.0344811222958222	0.0851918957771439	NA	prevalence	93	80
UDPNAGSYN-PWY: UDP-N-acetyl-D-glucosamine biosynthesis I	Peridontitis	Peridontitis	PeridontitisPeridontitis	1.27536895900847	0	0.536899138121349	0.0175282833124897	0.0772605885812691	0.0183893097714373	0.0537883479233821	NA	prevalence	93	75
PWY66-399: gluconeogenesis III	Peridontitis	Peridontitis	PeridontitisPeridontitis	1.13921623445706	0	0.481923232153291	0.0180839051837031	0.0789432014750115	0.035840782740713	0.0869329623923677	NA	prevalence	93	43
PWY-6936: seleno-amino acid biosynthesis (plants)	Peridontitis	Peridontitis	PeridontitisPeridontitis	1.09982946529847	0	0.471232558500807	0.0195987585531769	0.0847412988870696	0.038813405769528	0.0931521738468673	NA	prevalence	93	64
CITRULBIO-PWY: L-citrulline biosynthesis	Peridontitis	Peridontitis	PeridontitisPeridontitis	1.50108225029233	0	0.656998669646403	0.0223270855853778	0.092149971416014	0.0441556724200189	0.100674933117643	NA	prevalence	93	82
PWY-6630: superpathway of L-tyrosine biosynthesis	Peridontitis	Peridontitis	PeridontitisPeridontitis	1.05730780332171	0	0.46006216452921	0.0215512821244653	0.092149971416014	0.0426381064877224	0.100674933117643	NA	prevalence	93	58
PWY-7220: adenosine deoxyribonucleotides de novo biosynthesis II	Peridontitis	Peridontitis	PeridontitisPeridontitis	1.50108225029233	0	0.656998669646402	0.0223270855853777	0.092149971416014	0.0441556724200187	0.100674933117643	NA	prevalence	93	82
PWY-7222: guanosine deoxyribonucleotides de novo biosynthesis II	Peridontitis	Peridontitis	PeridontitisPeridontitis	1.50108225029233	0	0.656998669646402	0.0223270855853777	0.092149971416014	0.0441556724200187	0.100674933117643	NA	prevalence	93	82
PWY-7228: superpathway of guanosine nucleotides de novo biosynthesis I	Peridontitis	Peridontitis	PeridontitisPeridontitis	1.50108225029233	0	0.656998669646402	0.0223270855853777	0.092149971416014	0.0441556724200187	0.100674933117643	NA	prevalence	93	82
PWY-6922: L-N&delta;-acetylornithine biosynthesis	Peridontitis	Peridontitis	PeridontitisPeridontitis	1.13016531294168	0	0.49670320049947	0.0228859456107608	0.0936055793449137	0.0452481247150229	0.102144281534903	NA	prevalence	93	39
COLANSYN-PWY: colanic acid building blocks biosynthesis	Peridontitis	Peridontitis	PeridontitisPeridontitis	0.303581182827441	-0.111190817498979	0.180160873128078	0.0279272941829977	0.109301651371387	8.3050490555264e-05	0.00375713297607722	NA	abundance	93	72
PWY66-409: superpathway of purine nucleotide salvage	Peridontitis	Peridontitis	PeridontitisPeridontitis	0.43043243067923	-0.111190817498979	0.234750640295571	0.0270391315245326	0.109301651371387	0.00133420481324888	0.0116999499007979	NA	abundance	93	54
PWY-6527: stachyose degradation	Peridontitis	Peridontitis	PeridontitisPeridontitis	0.341018557109341	-0.111190817498979	0.209173039376858	0.0375210940112094	0.127717610503553	0.000530377173747028	0.0062528147266036	NA	abundance	93	64
PWY-6628: superpathway of L-phenylalanine biosynthesis	Peridontitis	Peridontitis	PeridontitisPeridontitis	0.294105026118015	-0.111190817498979	0.188276655706851	0.0391720573615157	0.128870391609624	0.0249374028130083	0.0667007898046436	NA	abundance	93	65
PWY-3001: superpathway of L-isoleucine biosynthesis I	Peridontitis	Peridontitis	PeridontitisPeridontitis	0.217620897081839	-0.111190817498979	0.157452302433215	0.0463666473966836	0.141278241061036	0.00254645336196211	0.0175936777735564	NA	abundance	93	64
PWY-5130: 2-oxobutanoate degradation I	Peridontitis	Peridontitis	PeridontitisPeridontitis	0.637079243674154	-0.111190817498979	0.363925075554713	0.0463066313434735	0.141278241061036	0.00220758177067068	0.0165856487778919	NA	abundance	93	50
HEME-BIOSYNTHESIS-II: heme b biosynthesis I (aerobic)	Peridontitis	Peridontitis	PeridontitisPeridontitis	1.02436553917819	0	0.515502501021716	0.0469090554088323	0.141978074370733	0.0124390557025746	0.0450175349236033	NA	prevalence	93	73
VALSYN-PWY: L-valine biosynthesis	Peridontitis	Peridontitis	PeridontitisPeridontitis	-0.60665731135329	-0.111190817498979	0.244201512673499	0.0481171619012286	0.144670142405018	0.0132171803506581	0.0461847395316802	NA	abundance	93	84
ANAGLYCOLYSIS-PWY: glycolysis III (from glucose)	Peridontitis	Peridontitis	PeridontitisPeridontitis	0.197014233784499	-0.111190817498979	0.151091261676343	0.0522429195434411	0.150227744995761	0.00598269869423114	0.028417818797598	NA	abundance	93	73
PWY-1042: glycolysis IV	Peridontitis	Peridontitis	PeridontitisPeridontitis	1.30641059417024	0	0.672606088066809	0.0520993918980476	0.150227744995761	0.0251590698385936	0.0667007898046436	NA	prevalence	93	83
PWY-5100: pyruvate fermentation to acetate and lactate II	Peridontitis	Peridontitis	PeridontitisPeridontitis	0.316283131104843	-0.111190817498979	0.21972316699155	0.0584787861063013	0.160657937568214	0.0344811222958222	0.0851918957771439	NA	abundance	93	80
PWY0-1296: purine ribonucleosides degradation	Peridontitis	Peridontitis	PeridontitisPeridontitis	0.4710618351415	-0.111190817498979	0.299386454669605	0.0587506848514181	0.160657937568214	0.00321480257421681	0.0213290870118343	NA	abundance	93	58
PWY-7383: anaerobic energy metabolism (invertebrates, cytosol)	Peridontitis	Peridontitis	PeridontitisPeridontitis	0.23312069671504	-0.111190817498979	0.193828818496015	0.0855074244834024	0.201141817178574	0.00541316633370701	0.028417818797598	NA	abundance	93	68
PWY0-1297: superpathway of purine deoxyribonucleosides degradation	Peridontitis	Peridontitis	PeridontitisPeridontitis	0.716636703057996	-0.111190817498979	0.464902304619056	0.0845583390198263	0.201141817178574	0.0290127135541003	0.0743247043857851	NA	abundance	93	37
COBALSYN-PWY: superpathway of adenosylcobalamin salvage from cobinamide I	Peridontitis	Peridontitis	PeridontitisPeridontitis	0.432335621050078	-0.111190817498979	0.311377567216097	0.0878228971671142	0.204469719558307	0.000148307880634627	0.00375713297607722	NA	abundance	93	66
PWY-5154: L-arginine biosynthesis III (via N-acetyl-L-citrulline)	Peridontitis	Peridontitis	PeridontitisPeridontitis	0.304046583108986	-0.111190817498979	0.239388198838286	0.0911936107767313	0.20910050147796	0.00541316633370701	0.028417818797598	NA	abundance	93	68
PWY-5188: tetrapyrrole biosynthesis I (from glutamate)	Peridontitis	Peridontitis	PeridontitisPeridontitis	1.08252496827697	0	0.640003475831421	0.0907535468568847	0.20910050147796	0.020340487958925	0.0576221836006304	NA	prevalence	93	82
PWY-6126: superpathway of adenosine nucleotides de novo biosynthesis II	Peridontitis	Peridontitis	PeridontitisPeridontitis	-0.351380768211088	-0.111190817498979	0.13601099428816	0.0929277104412202	0.212005932363387	0.0185729337894304	0.0537883479233821	NA	abundance	93	81
PWY-6936: seleno-amino acid biosynthesis (plants)	Peridontitis	Peridontitis	PeridontitisPeridontitis	-0.644060610260888	-0.111190817498979	0.314689138604349	0.0976304623518502	0.220518556754925	0.038813405769528	0.0931521738468673	NA	abundance	93	64
PWY-6147: 6-hydroxymethyl-dihydropterin diphosphate biosynthesis I	Peridontitis	Peridontitis	PeridontitisPeridontitis	0.323806431003085	-0.111190817498979	0.259184548782488	0.101097446464351	0.224109826361126	0.0143820899418828	0.0461847395316802	NA	abundance	93	79
PWY-6125: superpathway of guanosine nucleotides de novo biosynthesis II	Peridontitis	Peridontitis	PeridontitisPeridontitis	-0.350284251128221	-0.111190817498979	0.147193158335904	0.119432988791405	0.254566088785437	0.00762877966297746	0.0328181464746956	NA	abundance	93	80
PWY0-845: superpathway of pyridoxal 5'-phosphate biosynthesis and salvage	Peridontitis	Peridontitis	PeridontitisPeridontitis	0.160774098141096	-0.111190817498979	0.173133210130401	0.128712906231536	0.273063829108024	0.00816377580926705	0.0332382300805896	NA	abundance	93	75
OANTIGEN-PWY: O-antigen building blocks biosynthesis (E. coli)	Peridontitis	Peridontitis	PeridontitisPeridontitis	-0.407989119457096	-0.111190817498979	0.190999766083554	0.131126121393458	0.274387449260314	0.00598269869423111	0.028417818797598	NA	abundance	93	73
PWY-7229: superpathway of adenosine nucleotides de novo biosynthesis I	Peridontitis	Peridontitis	PeridontitisPeridontitis	-0.276096147151233	-0.111190817498979	0.109935612171176	0.161015724355125	0.308996118333683	0.0185729337894304	0.0537883479233821	NA	abundance	93	81
PWY-5030: L-histidine degradation III	Peridontitis	Peridontitis	PeridontitisPeridontitis	0.173768362919078	-0.111190817498979	0.200776755545392	0.165515950676727	0.312436933289616	0.00762877966297746	0.0328181464746956	NA	abundance	93	80
PWY-702: L-methionine biosynthesis II	Peridontitis	Peridontitis	PeridontitisPeridontitis	0.419650275973717	-0.111190817498979	0.375495253937165	0.165853085733034	0.312436933289616	0.0175554903496344	0.0537883479233821	NA	abundance	93	45
PWY66-399: gluconeogenesis III	Peridontitis	Peridontitis	PeridontitisPeridontitis	0.30339233046234	-0.111190817498979	0.2986996862581	0.175553733669075	0.326645061826886	0.035840782740713	0.0869329623923677	NA	abundance	93	43
HSERMETANA-PWY: L-methionine biosynthesis III	Peridontitis	Peridontitis	PeridontitisPeridontitis	-0.382183077612235	-0.111190817498979	0.196861554261822	0.180312634763879	0.334130351766534	0.00816377580926704	0.0332382300805896	NA	abundance	93	75
PWY-7208: superpathway of pyrimidine nucleobases salvage	Peridontitis	Peridontitis	PeridontitisPeridontitis	-0.29973980142461	-0.111190817498979	0.147834068975443	0.219499573119829	0.366370611016186	0.00762877966297742	0.0328181464746956	NA	abundance	93	80
PWY-7238: sucrose biosynthesis II	Peridontitis	Peridontitis	PeridontitisPeridontitis	0.133995717558412	-0.111190817498979	0.197407363923515	0.225589452502711	0.375156085846999	0.00229021812893395	0.0165856487778919	NA	abundance	93	77
ARGININE-SYN4-PWY: L-ornithine biosynthesis II	Peridontitis	Peridontitis	PeridontitisPeridontitis	0.0617682811830189	-0.111190817498979	0.138802198953979	0.23172621147601	0.382558909127667	0.00816377580926763	0.0332382300805896	NA	abundance	93	75
PWY-6608: guanosine nucleotides degradation III	Peridontitis	Peridontitis	PeridontitisPeridontitis	0.198573910870768	-0.111190817498979	0.261356169650378	0.243096189355264	0.394163107026035	0.00581479774468525	0.028417818797598	NA	abundance	93	78
ARGSYN-PWY: L-arginine biosynthesis I (via L-ornithine)	Peridontitis	Peridontitis	PeridontitisPeridontitis	0.0808403438683707	-0.111190817498979	0.159480985215747	0.245481813906169	0.396614745599291	0.00232781035479185	0.0165856487778919	NA	abundance	93	72
P42-PWY: incomplete reductive TCA cycle	Peridontitis	Peridontitis	PeridontitisPeridontitis	0.231070745324968	-0.111190817498979	0.300567031780456	0.263309931672351	0.423910315529246	0.00346129920806084	0.0213290870118343	NA	abundance	93	49
PWY-8131: 5'-deoxyadenosine degradation II	Peridontitis	Peridontitis	PeridontitisPeridontitis	0.260255425207162	-0.111190817498979	0.338641221734691	0.280212253949849	0.443262589871886	0.000510203301816246	0.0062528147266036	NA	abundance	93	53
PWY-5097: L-lysine biosynthesis VI	Peridontitis	Peridontitis	PeridontitisPeridontitis	-0.378290324331924	-0.111190817498979	0.244514032356443	0.282058369242812	0.443620803693299	0.0185729337894294	0.0537883479233821	NA	abundance	93	81
PYRIDOXSYN-PWY: pyridoxal 5'-phosphate biosynthesis I	Peridontitis	Peridontitis	PeridontitisPeridontitis	-0.249407720882949	-0.111190817498979	0.128293162189445	0.303483832624991	0.467056474616088	0.00993624243244681	0.0383976826203037	NA	abundance	93	82
PWY-7323: superpathway of GDP-mannose-derived O-antigen building blocks biosynthesis	Peridontitis	Peridontitis	PeridontitisPeridontitis	0.181205666458922	-0.111190817498979	0.283895266968904	0.31077496574032	0.475056681636718	3.40588745073182e-05	0.00375713297607722	NA	abundance	93	63
BIOTIN-BIOSYNTHESIS-PWY: biotin biosynthesis I	Peridontitis	Peridontitis	PeridontitisPeridontitis	0.0271628480872361	-0.111190817498979	0.134453640659493	0.322759470434507	0.491720803950558	0.0022902181289338	0.0165856487778919	NA	abundance	93	77
PWY-5103: L-isoleucine biosynthesis III	Peridontitis	Peridontitis	PeridontitisPeridontitis	-0.254853899406002	-0.111190817498979	0.145766787657784	0.341585771854858	0.51521574891065	0.00993624243244693	0.0383976826203037	NA	abundance	93	82
HEMESYN2-PWY: heme b biosynthesis II (oxygen-independent)	Peridontitis	Peridontitis	PeridontitisPeridontitis	0.491485695726696	0	0.519608602528786	0.34421145387227	0.517456953834473	0.000547593873851547	0.0062528147266036	NA	prevalence	93	73
PWY-7199: pyrimidine deoxyribonucleosides salvage	Peridontitis	Peridontitis	PeridontitisPeridontitis	0.0107629966030403	-0.111190817498979	0.12562256081144	0.353819290964072	0.526668715074389	0.0236243304252186	0.0641231825827362	NA	abundance	93	83
PWY-2941: L-lysine biosynthesis II	Peridontitis	Peridontitis	PeridontitisPeridontitis	-0.473988475637789	-0.111190817498979	0.401803514149129	0.3725271367987	0.546421127867344	0.0111636742619079	0.0417265201920491	NA	abundance	93	43
ILEUSYN-PWY: L-isoleucine biosynthesis I (from threonine)	Peridontitis	Peridontitis	PeridontitisPeridontitis	-0.292224098810314	-0.111190817498979	0.209976945809657	0.39711845575453	0.57092645380829	0.00414822291820496	0.0248893375092297	NA	abundance	93	81
P164-PWY: purine nucleobases degradation I (anaerobic)	Peridontitis	Peridontitis	PeridontitisPeridontitis	0.128150539320781	-0.111190817498979	0.306629952580651	0.439725995909275	0.605631915688611	0.000451607702613169	0.0062528147266036	NA	abundance	93	72
FASYN-ELONG-PWY: fatty acid elongation -- saturated	Peridontitis	Peridontitis	PeridontitisPeridontitis	-0.236355339708471	-0.111190817498979	0.165674409244801	0.460335692451293	0.62572576159547	0.0143820899418829	0.0461847395316802	NA	abundance	93	79
THRESYN-PWY: superpathway of L-threonine biosynthesis	Peridontitis	Peridontitis	PeridontitisPeridontitis	-0.0123105698087351	-0.111190817498979	0.131881918774728	0.470083784314609	0.633287946821461	0.000451607702613168	0.0062528147266036	NA	abundance	93	72
SALVADEHYPOX-PWY: adenosine nucleotides degradation II	Peridontitis	Peridontitis	PeridontitisPeridontitis	0.168163640414984	-0.111190817498979	0.390432963499554	0.477727982445309	0.640104846031008	0.000189269350549266	0.00431534119252325	NA	abundance	93	63
PWY-5659: GDP-mannose biosynthesis	Peridontitis	Peridontitis	PeridontitisPeridontitis	0.0782861480560981	-0.111190817498979	0.269521400645345	0.487174307548137	0.644548189847103	0.0185729337894295	0.0537883479233821	NA	abundance	93	81
PWY-7371: 1,4-dihydroxy-6-naphthoate biosynthesis II	Peridontitis	Peridontitis	PeridontitisPeridontitis	0.138121265383365	-0.111190817498979	0.356277672595358	0.488297316097536	0.644548189847103	0.000468441469990391	0.0062528147266036	NA	abundance	93	56
PWY-6282: palmitoleate biosynthesis I (from (5Z)-dodec-5-enoate)	Peridontitis	Peridontitis	PeridontitisPeridontitis	-0.233130853156811	-0.111190817498979	0.179290819898215	0.505837293756992	0.653194446888143	0.0143820899418829	0.0461847395316802	NA	abundance	93	79
PWY-7664: oleate biosynthesis IV (anaerobic)	Peridontitis	Peridontitis	PeridontitisPeridontitis	-0.230075812258669	-0.111190817498979	0.170363448788268	0.496766061253836	0.653194446888143	0.0143820899418829	0.0461847395316802	NA	abundance	93	79
FOLSYN-PWY: superpathway of tetrahydrofolate biosynthesis and salvage	Peridontitis	Peridontitis	PeridontitisPeridontitis	0.0965586473131132	-0.111190817498979	0.312173763947346	0.511352757267134	0.657660486683509	0.0207237677861916	0.0576221836006304	NA	abundance	93	38
PWY-6612: superpathway of tetrahydrofolate biosynthesis	Peridontitis	Peridontitis	PeridontitisPeridontitis	0.106475104988659	-0.111190817498979	0.336193066615718	0.522917019429773	0.670633691585077	0.0207237677861916	0.0576221836006304	NA	abundance	93	38
PWY-5989: stearate biosynthesis II (bacteria and plants)	Peridontitis	Peridontitis	PeridontitisPeridontitis	0.0066170641060075	-0.111190817498979	0.183412596218844	0.531163246678255	0.679290461949092	0.000881258367418362	0.00873595251179942	NA	abundance	93	76
PWY0-862: (5Z)-dodecenoate biosynthesis I	Peridontitis	Peridontitis	PeridontitisPeridontitis	-0.222689577898986	-0.111190817498979	0.176874214886637	0.53720876696508	0.683173053787524	0.0143820899418829	0.0461847395316802	NA	abundance	93	79
ASPASN-PWY: superpathway of L-aspartate and L-asparagine biosynthesis	Peridontitis	Peridontitis	PeridontitisPeridontitis	-0.274695946751244	-0.111190817498979	0.295613021226226	0.583471758540325	0.725742954458377	0.0109318454707889	0.041541012788998	NA	abundance	93	77
PWY-7663: gondoate biosynthesis (anaerobic)	Peridontitis	Peridontitis	PeridontitisPeridontitis	-0.221930208326839	-0.111190817498979	0.206917715808176	0.598530504067244	0.742112028518373	0.0300301455918921	0.0760763688327933	NA	abundance	93	85
PWY-7374: 1,4-dihydroxy-6-naphthoate biosynthesis I	Peridontitis	Peridontitis	PeridontitisPeridontitis	0.0764940660041917	-0.111190817498979	0.372691091563285	0.61698555018868	0.761172390721904	0.00133420481324887	0.0116999499007979	NA	abundance	93	54
ARGSYNBSUB-PWY: L-arginine biosynthesis II (acetyl cycle)	Peridontitis	Peridontitis	PeridontitisPeridontitis	-0.0280793907207796	-0.111190817498979	0.165489927093496	0.624473189931546	0.762368929975934	0.0347493259090982	0.0851918957771439	NA	abundance	93	75
PWY-7761: NAD salvage pathway II (PNC IV cycle)	Peridontitis	Peridontitis	PeridontitisPeridontitis	0.106930764456418	-0.111190817498979	0.442604009982548	0.624672339099223	0.762368929975934	0.0119964755603825	0.0441160714156002	NA	abundance	93	46
RIBOSYN2-PWY: flavin biosynthesis I (bacteria and plants)	Peridontitis	Peridontitis	PeridontitisPeridontitis	-0.0427568967612834	-0.111190817498979	0.141411197092402	0.638563215918148	0.773087200071571	0.0132171803506597	0.0461847395316802	NA	abundance	93	84
PWY-6353: purine nucleotides degradation II (aerobic)	Peridontitis	Peridontitis	PeridontitisPeridontitis	0.0342763508993891	-0.111190817498979	0.321502306823007	0.653633602191701	0.787523479946622	0.000351604248585594	0.00616659759057812	NA	abundance	93	62
PWY-7111: pyruvate fermentation to isobutanol (engineered)	Peridontitis	Peridontitis	PeridontitisPeridontitis	-0.00404848028915118	-0.111190817498979	0.241501441119708	0.66261553644481	0.795839824195619	5.65417846937116e-05	0.00375713297607722	NA	abundance	93	70
PENTOSE-P-PWY: pentose phosphate pathway	Peridontitis	Peridontitis	PeridontitisPeridontitis	-0.174072732207423	-0.111190817498979	0.144783437342872	0.673082747811971	0.801076083427939	0.000881258367418259	0.00873595251179942	NA	abundance	93	76
PWY-8187: L-arginine degradation XIII (reductive Stickland reaction)	Peridontitis	Peridontitis	PeridontitisPeridontitis	-0.0499982862143574	-0.111190817498979	0.14087232520494	0.673254630853154	0.801076083427939	0.009936242432447	0.0383976826203037	NA	abundance	93	82
GLUTORN-PWY: L-ornithine biosynthesis I	Peridontitis	Peridontitis	PeridontitisPeridontitis	-0.0417796028742733	-0.111190817498979	0.188986548472056	0.717715911797536	0.825088479497913	0.0059826986942311	0.028417818797598	NA	abundance	93	73
PWY-6803: phosphatidylcholine acyl editing	Peridontitis	Peridontitis	PeridontitisPeridontitis	-0.00091736097597644	-0.111190817498979	0.30527588570344	0.721154253759428	0.825088479497913	0.0186371907278386	0.0537883479233821	NA	abundance	93	60
PWY-6823: molybdopterin biosynthesis	Peridontitis	Peridontitis	PeridontitisPeridontitis	-0.230154566146157	-0.111190817498979	0.34302080266724	0.730655111042692	0.831445447862751	0.00115150052982916	0.010939255033377	NA	abundance	93	68
BRANCHED-CHAIN-AA-SYN-PWY: superpathway of branched chain amino acid biosynthesis	Peridontitis	Peridontitis	PeridontitisPeridontitis	-0.0435772007000371	-0.111190817498979	0.195873468505467	0.734348771948608	0.83348585616167	0.00168671466959185	0.0142433683209978	NA	abundance	93	75
PWY-6588: pyruvate fermentation to acetone	Peridontitis	Peridontitis	PeridontitisPeridontitis	-0.23213152913569	-0.111190817498979	0.376141807929449	0.749382297892595	0.846317321500592	0.000124755467454212	0.00375713297607722	NA	abundance	93	61
PWY66-429: fatty acid biosynthesis initiation (mitochondria)	Peridontitis	Peridontitis	PeridontitisPeridontitis	-0.15615617695904	-0.111190817498979	0.158531137419715	0.781952037943125	0.870113297122987	0.00762877966297742	0.0328181464746956	NA	abundance	93	80
PWY-6519: 8-amino-7-oxononanoate biosynthesis I	Peridontitis	Peridontitis	PeridontitisPeridontitis	-0.0771776514947035	-0.111190817498979	0.148833016407553	0.823946799149114	0.902257360915754	0.0058147977446853	0.028417818797598	NA	abundance	93	78
PWY-5981: CDP-diacylglycerol biosynthesis III	Peridontitis	Peridontitis	PeridontitisPeridontitis	-0.0305321855344026	-0.111190817498979	0.377406681651259	0.831902368155779	0.903549462063933	0.0270957779170033	0.0702949313734621	NA	abundance	93	47
PWY-6969: TCA cycle V (2-oxoglutarate synthase)	Peridontitis	Peridontitis	PeridontitisPeridontitis	-0.173852389865558	-0.111190817498979	0.330427882187425	0.850794482296105	0.920660879931468	0.00340179055752203	0.0213290870118343	NA	abundance	93	55
ANAEROFRUCAT-PWY: homolactic fermentation	Peridontitis	Peridontitis	PeridontitisPeridontitis	-0.075946370777445	-0.111190817498979	0.21001391021893	0.868684394713263	0.931612728424418	0.0271313770213363	0.0702949313734621	NA	abundance	93	62
PWY-841: superpathway of purine nucleotides de novo biosynthesis I	Peridontitis	Peridontitis	PeridontitisPeridontitis	-0.0937854525128774	-0.111190817498979	0.102787779705217	0.872971073799703	0.932538511776624	0.00229021812893388	0.0165856487778919	NA	abundance	93	77
PWY-6606: guanosine nucleotides degradation II	Peridontitis	Peridontitis	PeridontitisPeridontitis	-0.0697951834357888	-0.111190817498979	0.366883831174786	0.910738525977087	0.957118728688883	0.000636214003738479	0.00690746632630349	NA	abundance	93	61
SER-GLYSYN-PWY: superpathway of L-serine and glycine biosynthesis I	Peridontitis	Peridontitis	PeridontitisPeridontitis	-0.092181334285327	-0.111190817498979	0.175745585806918	0.915511685702956	0.957701164306779	0.0236243304252186	0.0641231825827362	NA	abundance	93	83
COMPLETE-ARO-PWY: superpathway of aromatic amino acid biosynthesis	Peridontitis	Peridontitis	PeridontitisPeridontitis	-0.101558458273868	-0.111190817498979	0.110686681828676	0.934018249473803	0.966872296658151	0.00762877966297748	0.0328181464746956	NA	abundance	93	80
PWY-6467: Kdo transfer to lipid IVA III (Chlamydia)	Peridontitis	Peridontitis	PeridontitisPeridontitis	-0.0792051211602472	-0.111190817498979	0.387516406140136	0.93444866081374	0.966872296658151	0.00598269869423115	0.028417818797598	NA	abundance	93	73
CALVIN-PWY: Calvin-Benson-Bassham cycle	Peridontitis	Peridontitis	PeridontitisPeridontitis	-0.118823818323008	-0.111190817498979	0.108713019837805	0.946719989298902	0.973599163570799	0.0344811222958224	0.0851918957771439	NA	abundance	93	80
PWY0-1477: ethanolamine utilization	Peridontitis	Peridontitis	PeridontitisPeridontitis	-0.13262392657641	-0.111190817498979	0.313392760217624	0.945892389238795	0.973599163570799	0.00340179055752209	0.0213290870118343	NA	abundance	93	55
PPGPPMET-PWY: ppGpp metabolism	Peridontitis	Peridontitis	PeridontitisPeridontitis	-0.100229787596479	-0.111190817498979	0.304350809512524	0.971478321200212	0.986577338534908	0.000284011484144291	0.00539621819874152	NA	abundance	93	65
PWY-724: superpathway of L-lysine, L-threonine and L-methionine biosynthesis II	Peridontitis	Peridontitis	PeridontitisPeridontitis	-0.113144206873317	-0.111190817498979	0.199695595910137	0.992308128641644	0.998908847900901	0.0155049471425002	0.049098999284584	NA	abundance	93	66
